# Increased frequency of travel in the presence of cross-immunity may act to decrease the chance of a global pandemic

**DOI:** 10.1101/404871

**Authors:** R.N. Thompson, C.P. Thompson, O. Pelerman, S. Gupta, U. Obolski

**Affiliations:** Mathematical Institute, University of Oxford, Andrew Wiles Building, Radcliffe Observatory Quarter, Woodstock Road, Oxford OX2 6GG, UK; Department of Zoology, University of Oxford, South Parks Road, Oxford OX1 3PS, UK; Christ Church, University of Oxford, St Aldate’s, Oxford OX1 1DP, UK; The Chaim Rosenberg School of Jewish Studies, Tel Aviv University, Tel Aviv 69978, Israel

**Keywords:** major epidemic, antigenic variation, cross-immunity, pathogen diversity, mathematical modelling

## Abstract

The high frequency of modern travel has led to concerns about a devastating pandemic since a lethal pathogen strain could spread worldwide quickly. Many historical pandemics have arisen following pathogen evolution to a more virulent form. However, some pathogen strains invoke immune responses that provide partial cross-immunity against infection with related strains. Here, we consider a mathematical model of successive outbreaks of two strains – a low virulence strain outbreak followed by a high virulence strain outbreak. Under these circumstances, we investigate the impacts of varying travel rates and cross-immunity on the probability that a major epidemic of the high virulence strain occurs, and the size of that outbreak. Frequent travel between subpopulations can lead to widespread immunity to the high virulence strain, driven by exposure to the low virulence strain. As a result, major epidemics of the high virulence strain are less likely, and can potentially be smaller, with more connected subpopulations. Cross-immunity may be a factor contributing to the absence of a global pandemic as severe as the 1918 influenza pandemic in the century since.
