## Supplementary Data for "Increased frequency of travel in the presence of cross-immunity may act to decrease the chance of a global pandemic"

### Sheet: Sheet1
	1914	1915	1916	1917	1918	1919	1920	1921	1922	1923	1924		2016
Population size	371755500	383340300	36431500	364920900	361667600	375792500	40498450	411519400	406043300	420396400	420930800		510000000
Number of immigrants EUR -> USA	646328	152405	103427	116496	23905	20822	233202	620092	188487	249090	301803		68500000
Annual probability of migration	0.00173858	0.000397571	0.00283894	0.000319236	6.60966e-05	5.54082e-05	0.00575829	0.00150684	0.000464204	0.000592512	0.00071699		0.134314
Daily probability of migration	4.76324e-06	1.08924e-06	7.77793e-06	8.7462e-07	1.81087e-07	1.51803e-07	1.57761e-05	4.12832e-06	1.27179e-06	1.62332e-06	1.96436e-06		0.000367983
Daily travel rate	4.76325e-06	1.08924e-06	7.77796e-06	8.7462e-07	1.81087e-07	1.51803e-07	1.57763e-05	4.12832e-06	1.27179e-06	1.62332e-06	1.96436e-06		0.000368051
Min daily travel rate (1914 - 1924)	1.51803e-07		Mean daily travel rate (1914-1924)	3.60018e-06
Max daily travel rate (1914 - 1924)	1.57763e-05
